# Structural characterization and evolutionary analyses of the *Coccidioides immitis* and *Coccidioides posadasii* mitochondrial genomes

**DOI:** 10.1101/2020.09.14.296954

**Authors:** Marcus de Melo Teixeira, B. Franz Lang, Daniel R. Matute, Jason E. Stajich, Bridget Barker

## Abstract

Fungal mitochondrial genomes encode for genes involved in crucial cellular processes, such as oxidative phosphorylation and mitochondrial translation, and these genes have been used as molecular markers for population genetics studies. *Coccidioides immitis* and *C. posadasii* are endemic fungal pathogens that cause coccidioidomycosis in arid regions across both American continents. To date, almost one hundred *Coccidioides* strains have been sequenced. The focus of these studies has been exclusively to infer patterns of variation of nuclear genomes (nucDNA). However, their mitochondrial genomes (mtDNA) have not been studied. In this report, we describe the assembly and annotation of mitochondrial reference genomes for two representative strains of *C. posadasii* and *C. immitis*, as well as assess population variation among 77 published genomes. The circular-mapping mtDNA molecules are 68.2 Kb in *C. immitis* and 75.1 Kb in *C. posadasii*. We identified the fourteen mitochondrial protein-coding genes common to most fungal mitochondria, including genes encoding the small and large ribosomal RNAs (*rns* and *rnl*), the RNA subunit of RNAse P (*rnp*B), and 26 tRNAs organized in polycistronic transcription units, which are mostly syntenic across different populations and species of *Coccidioides*. Both *Coccidioides* species are characterized by a large number of group I and II introns, harboring twice the number of elements as compared to closely related Onygenales. The introns contain complete or truncated ORFs with high similarity to homing endonucleases of the LAGLIDADG and GIY-YIG families. Phylogenetic comparison of the mtDNA and nucDNA genomes shows discordance, possibly due to differences in patterns of inheritance. In summary, this work represents the first complete assessment of mitochondrial genomes among several isolates of both species of *Coccidioides*, and provides a foundation for future functional work.
