## Supplementary material for "Structural characterization and evolutionary analyses of the *Coccidioides immitis* and *Coccidioides posadasii* mitochondrial genomes": Table S1

### Sheet: Sheet1
Table S1: SRA accesion number, isolate ID, species and place of isolation for each strain used for nuclear and mithocondrial genetic analyses
SRA accesion number	Isolate ID	Species	Country of isolation
SRR6830881	4545-MICE	Coccidioides posadasii	Venezuela
SRR6830884	4542	Coccidioides posadasii	Venezuela
SRR6830886	3796	Coccidioides posadasii	Venezuela
SRR6830885	2566	Coccidioides posadasii	Venezuela
SRR6830888	JTORRES	Coccidioides posadasii	Venezuela
SRR6830887	3490	Coccidioides posadasii	Mexico
SRR3468076	730332_Guatemala	Coccidioides posadasii	Guatemala
SRR3468077	730333_Guatelama	Coccidioides posadasii	Guatemala
SRR3468078	730334_Guatemala	Coccidioides posadasii	Guatemala
SRR3468067	B0858_Guatemala	Coccidioides posadasii	Guatemala
SRR3468068	B10757_Nevada	Coccidioides posadasii	USA
SRR3468069	B10813_Texas	Coccidioides posadasii	USA
SRR3468070	B1249_Guatemala	Coccidioides posadasii	Guatemala
SRR3468072	B5773_Brazil	Coccidioides posadasii	Brazil
SRR3468053	Coahuila_2	Coccidioides posadasii	Mexico
SRR3468050	Colorado_Springs_1	Coccidioides posadasii	USA
SRR3468075	GT002_Texas	Coccidioides posadasii	USA
SRR3468074	GT017_Paraguay	Coccidioides posadasii	Paraguay
SRR3468066	Michoacan_1	Coccidioides posadasii	Mexico
SRR3468064	Nuevo_Leon_1	Coccidioides posadasii	Mexico
SRR3468065	Nuevo_Leon_2	Coccidioides posadasii	Mexico
SRR3468054	Phoenix_1	Coccidioides posadasii	USA
SRR3468055	Phoenix_2	Coccidioides posadasii	USA
SRR3468056	Phoenix_3	Coccidioides posadasii	USA
SRR3468057	Phoenix_4	Coccidioides posadasii	USA
SRR3468058	Phoenix_5	Coccidioides posadasii	USA
SRR3468059	Phoenix_6	Coccidioides posadasii	USA
SRR3468061	Phoenix_7	Coccidioides posadasii	USA
SRR3468062	Phoenix_8	Coccidioides posadasii	USA
SRR3468063	Phoenix_9	Coccidioides posadasii	USA
SRR3468048	San_Antonio_1	Coccidioides posadasii	USA
SRR3468051	Sonora_1	Coccidioides posadasii	Mexico
SRR3468052	Sonora_2	Coccidioides posadasii	Mexico
SRR3468033	Tucson_10	Coccidioides posadasii	USA
SRR3468034	Tucson_11	Coccidioides posadasii	USA
SRR3468035	Tucson_12	Coccidioides posadasii	USA
SRR3468036	Tucson_13	Coccidioides posadasii	USA
SRR3468037	Tucson_14	Coccidioides posadasii	USA
SRR3468039	Tucson_15	Coccidioides posadasii	USA
SRR3468040	Tucson_16	Coccidioides posadasii	USA
SRR3468041	Tucson_17	Coccidioides posadasii	USA
SRR3468042	Tucson_18	Coccidioides posadasii	USA
SRR3468043	Tucson_19	Coccidioides posadasii	USA
SRR3468044	Tucson_20	Coccidioides posadasii	USA
SRR3468045	Tucson_21	Coccidioides posadasii	USA
SRR3468046	Tucson_22	Coccidioides posadasii	USA
SRR3468047	Tucson_23	Coccidioides posadasii	USA
SRR3468073	Tucson_24	Coccidioides posadasii	USA
SRR3468032	Tucson_9	Coccidioides posadasii	USA
SRR3468031	Tucson_8	Coccidioides posadasii	USA
SRR3468030	Tucson_7	Coccidioides posadasii	USA
SRR3468029	Tucson_6	Coccidioides posadasii	USA
SRR3468028	Tucson_5	Coccidioides posadasii	USA
SRR3468026	Tucson_4	Coccidioides posadasii	USA
SRR3468025	Tucson_3	Coccidioides posadasii	USA
SRR3468024	Tucson_2	Coccidioides posadasii	USA
SRR3468023	Tucson_1	Coccidioides posadasii	USA
SRR1292228	212	Coccidioides immitis	USA
SRR1292225	202	Coccidioides immitis	USA
SRR1292226	205	Coccidioides immitis	USA
SRR1292227	211	Coccidioides immitis	USA
SRR1292224	Washington_1	Coccidioides immitis	USA
SRR3468022	B0727_Argentina	Coccidioides immitis	Argentina
SRR3468018	Guerrero_1	Coccidioides immitis	Mexico
SRR3468019	San_Diego_1	Coccidioides immitis	USA
SRR3468021	Coahuila_1	Coccidioides immitis	Mexico
SRR3468015	SJV_1	Coccidioides immitis	USA
SRR3468016	SJV_2	Coccidioides immitis	USA
SRR3468027	SJV_3	Coccidioides immitis	USA
SRR3468038	SJV_4	Coccidioides immitis	USA
SRR3468049	SJV_5	Coccidioides immitis	USA
SRR3468060	SJV_6	Coccidioides immitis	USA
SRR3468071	SJV_7	Coccidioides immitis	USA
SRR3468079	SJV_8	Coccidioides immitis	USA
SRR3468080	SJV_9	Coccidioides immitis	USA
SRR3468081	SJV_10	Coccidioides immitis	USA
SRR3468017	SJV_11	Coccidioides immitis	USA
